# Choline kinase A is required for alkylating agent resistance via lipid droplet formation

**DOI:** 10.64898/2026.11.05.764631

**Authors:** Abigail Fish, Kimberly Bodaar, Anais Barthe, Haven Griffin, Hasan Al Reza, Wojciech Rosikiewicz, Eric Aboagye, Julie R. Reisz, Angelo D’Alessandro, Chi-Lun Chang, Alejandro Gutierrez

**Author notes:** Equal contribution (Abigail Fish, Kimberly Bodaar). Corresponding author: Alejandro Gutierrez Department of Oncology St. Jude Children’s Research Hospital 262 Danny Thomas Place Memphis, TN 38105, USA.

## Abstract

Tolerance of DNA damage promotes cellular fitness, particularly in cancer cells under chemotherapeutic pressure. However, the biology and regulation of DNA damage responses remain incompletely understood. Using an unbiased genetic screen, we found that choline kinase A (CHKA) is required for alkylating resistance in T-cell acute lymphoblastic leukemia (T-ALL). CHKA is best-known as a cytoplasmic enzyme that catalyzes the first step in phosphatidylcholine biosynthesis, but alkylating agent resistance was mediated by a nuclear function of CHKA. We found that CHKA positively regulates transcription of the DNA repair factor RAD51 via formation of lipid droplets. Restoring lipid droplet formation or RAD51 expression was sufficient to confer alkylating agent resistance despite CHKA inactivation. Our findings link lipid droplet formation to transcriptional control of the DNA damage response, providing a mechanism through which cellular lipid metabolism can control the maintenance of genome integrity.
