## Supplemental Table 5 for "Choline kinase A is required for alkylating agent resistance via lipid droplet formation"

### Sheet: Sheet1
Table S5. Sequence of RAD51 cDNA expression constructs, Related to Figure 3
Allele	cDNA sequence
RAD51 wild-type	ATGGCCATGCAAATGCAGCTCGAAGCCAACGCCGATACATCCGTAGAAGAAGAATCCTTTGGACCGCAACCCATTAGCCGGCTGGAGCAGTGCGGCATCAATGCCAACGATGTGAAGAAGCTTGAAGAGGCCGGGTTCCACACTGTGGAAGCCGTGGCCTACGCCCCTAAAAAGGAACTCATCAACATCAAGGGAATCTCCGAGGCCAAGGCCGACAAGATTCTGGCCGAGGCTGCAAAGCTCGTGCCTATGGGCTTTACCACCGCGACCGAGTTCCATCAGCGGAGGTCCGAGATTATCCAGATCACCACCGGGTCGAAGGAACTGGACAAGCTGCTGCAGGGTGGCATCGAAACGGGATCAATTACCGAGATGTTCGGAGAGTTCAGGACTGGAAAG…
RAD51-K133R	ATGGCCATGCAAATGCAGCTCGAAGCCAACGCCGATACATCCGTAGAAGAAGAATCCTTTGGACCGCAACCCATTAGCCGGCTGGAGCAGTGCGGCATCAATGCCAACGATGTGAAGAAGCTTGAAGAGGCCGGGTTCCACACTGTGGAAGCCGTGGCCTACGCCCCTAAAAAGGAACTCATCAACATCAAGGGAATCTCCGAGGCCAAGGCCGACAAGATTCTGGCCGAGGCTGCAAAGCTCGTGCCTATGGGCTTTACCACCGCGACCGAGTTCCATCAGCGGAGGTCCGAGATTATCCAGATCACCACCGGGTCGAAGGAACTGGACAAGCTGCTGCAGGGTGGCATCGAAACGGGATCAATTACCGAGATGTTCGGAGAGTTCAGGACTGGAAGA…
